# Organic-acid-derived feather hydrolysate drives soil microbiome succession toward copiotrophic and putatively plant-beneficial taxa

**DOI:** 10.64898/2026.09.22.753663

**Authors:** Jan Veselský, Martina Dlasková, Radim Čegan, Šárka Kobzová, Zdeněk Kubát, Lenka Vaňková, Roman Hobza, Olga Šolcová, Lucie Kajan Grodecká

**Affiliations:** Department of Plant Developmental Genetics, Institute of Biophysics of the Czech Academy of Sciences, Brno, Czech Republic; Department of Experimental Biology, Faculty of Science, Masaryk University, Brno, Czech Republic; Institute of Chemical Process Fundamentals of the Czech Academy of Sciences, Prague, Czech Republic; Institute of Experimental Botany of the Czech Academy of Sciences, Centre of the Region Haná for Biotechnological and Agricultural Research, Olomouc, Czech Republic; Department of Chemistry and Biochemistry, Mendel University in Brno, Brno, Czech Republic

**Keywords:** feather hydrolysate, microbial community dynamics, copiotrophs, rrn-copy number, PGPR, phytopathogen suppression, keratin

## Abstract

As circular agricultural inputs are increasingly sought, feather hydrolysate (FH), derived from keratin-rich poultry waste, has emerged as a promising fertilizer and biostimulant. However, how FH shapes soil microbiome succession over time, and what functional potential this restructuring carries, remains poorly understood. Here, we used multi-marker high-throughput sequencing of 16S, 18S, and ITS rDNA to track soil microbial communities over 30 days following FH amendment, with sampling at days 0, 1, 4, 14, and 30. FH induced a rapid and reproducible microbial succession characterized by an early decline in alpha diversity and a pronounced day-1 bloom of copiotrophic taxa, as inferred from predicted rrn operon copy-number profiles. This initial response was accompanied by enrichment of bacterial genera previously associated with plant growth-promoting traits, including pathogen suppression, nutrient solubilization, siderophore production, phytohormone synthesis, and ACC deaminase activity. Although these groups gradually declined after the initial peak, several remained at significantly elevated abundances throughout the 30-day experimental period. In parallel, FH-treated soils showed a sustained reduction in the cumulative relative abundance of genera annotated as putative phytopathogens. By integrating temporal community profiling, rrn-based life-strategy inference, and literature-derived functional annotation, we show that FH acts as a strong ecological filter, shifting the soil microbiome toward copiotrophic and putatively plant-beneficial taxa. These findings provide a temporal framework for understanding FH-mediated microbiome restructuring and highlight the need for future studies linking inferred microbial functional potential to measured disease incidence, nutrient fluxes, and plant performance across diverse soil contexts.

**Graphical abstract:** 
