## Supplementary material for "Organic-acid-derived feather hydrolysate drives soil microbiome succession toward copiotrophic and putatively plant-beneficial taxa": Table_S11_metagenome_of_hydrolysate

### Sheet: reads
OTU_ID	kingdom	phylum	class	order	family	genus	species		hyd. sample A	hyd. sample B	hyd. sample C	hyd. sample D		# of replicates with positive detection		significant increase in soil with hydrolysate?	note
SILVA_44170	Bacteria	Bacteroidota	Bacteroidia	Flavobacteriales	Crocinitomicaceae	Fluviicola	bacterium SH1-3		4399	7301	3974	485		4		no
SILVA_60300	Bacteria	Cyanobacteriota	Cyanobacteriia	Chloroplast	Incertae Sedis	Incertae Sedis	Tupiella akineta		122396	144516	252169	314740		4		no
SILVA_62205	Bacteria	Pseudomonadota	Gammaproteobacteria	Burkholderiales	Comamonadaceae	Variovorax	Variovorax paradoxus		11284	3476	1108	17		4		no
SILVA_58335	Bacteria	Actinomycetota	Actinobacteria	Mycobacteriales	Nocardiaceae	Rhodococcus	Rhodococcus erythropolis		18224	9222	0	422		3		yes	significant increase in hydrolyseta amended soil: day 1 only
SILVA_58371	Bacteria	Actinomycetota	Actinobacteria	Propionibacteriales	Propionibacteriaceae	Cutibacterium	Cutibacterium granulosum		7323	0	2312	56		3		no
SILVA_62158	Bacteria	Pseudomonadota	Gammaproteobacteria	Burkholderiales	Comamonadaceae	Aquabacterium	Aquabacterium sp.		928	5288	0	975		3		no
SILVA_62168	Bacteria	Pseudomonadota	Gammaproteobacteria	Burkholderiales	Comamonadaceae	Delftia	Burkholderiales bacterium A7		5453	0	5205	874		3		no
SILVA_61474	Bacteria	Pseudomonadota	Alphaproteobacteria	Hyphomicrobiales	Rhizobiaceae	Agrobacterium	Rhizobium sp. MN7		0	18179	1290	585		3		no
SILVA_62197	Bacteria	Pseudomonadota	Gammaproteobacteria	Burkholderiales	Comamonadaceae	Roseateles	Roseateles depolymerans		0	17878	3191	1247		3		no
SILVA_62792	Bacteria	Pseudomonadota	Gammaproteobacteria	Lysobacterales	Lysobacteraceae	Pseudoxanthomonas	Pseudoxanthomonas wuyuanensis		0	3684	2842	2263		3		yes	significant increase in hydrolyseta amended soil: day 30 only
SILVA_61518	Bacteria	Pseudomonadota	Alphaproteobacteria	Hyphomicrobiales	Rhizobiaceae	Shinella	Gram-negative bacterium DM 1		5948	0	0	164		2		no
SILVA_61547	Bacteria	Pseudomonadota	Alphaproteobacteria	Hyphomicrobiales	Xanthobacteraceae	Afipia	Afipia broomeae		3891	0	0	747		2		no
SILVA_61968	Bacteria	Pseudomonadota	Alphaproteobacteria	Sphingomonadales	Sphingomonadaceae	Sphingobium	Sphingomonas sp. MN35		6193	0	1467	0		2		no
SILVA_62507	Bacteria	Pseudomonadota	Gammaproteobacteria	Enterobacterales	Enterobacteriaceae	Escherichia-Shigella	Escherichia coli str. K-12 substr. MC4100		5131	0	1090	0		2		no
SILVA_63054	Bacteria	Pseudomonadota	Gammaproteobacteria	Pseudomonadales	Pseudomonadaceae	Pseudomonas	Pseudomonas syringae pv. maculicola		344	0	136	0		2		yes	significant increase in hydrolyseta amended soil: from day 1 to day 30
SILVA_62165	Bacteria	Pseudomonadota	Gammaproteobacteria	Burkholderiales	Comamonadaceae	Comamonas	Comamonas sp. CB22		0	13	0	45		2		no
SILVA_62187	Bacteria	Pseudomonadota	Gammaproteobacteria	Burkholderiales	Comamonadaceae	Piscinibacter	Methylibium sp. B17		0	1310	0	888		2		no
SILVA_61902	Bacteria	Pseudomonadota	Alphaproteobacteria	Rickettsiales	Mitochondria	Incertae Sedis	Maytenus hookeri		0	0	13	50		2		no
SILVA_62207	Bacteria	Pseudomonadota	Gammaproteobacteria	Burkholderiales	Comamonadaceae	Xenophilus	Xenophilus sp.		0	0	3621	777		2		no
SILVA_62337	Bacteria	Pseudomonadota	Gammaproteobacteria	Burkholderiales	Rhodocyclaceae	Zoogloea	Zoogloea resiniphila		0	0	2911	718		2		no
SILVA_43220	Bacteria	Acidobacteriota	Blastocatellia	Blastocatellales	Blastocatellaceae	Blastocatella	Blastocatella fastidiosa		4928	0	0	0		1		no
SILVA_57976	Bacteria	Actinomycetota	Actinobacteria	Actinomycetales	Actinomycetaceae	Schaalia	unidentified		1027	0	0	0		1		no
SILVA_58362	Bacteria	Actinomycetota	Actinobacteria	Propionibacteriales	Nocardioidaceae	Nocardioides	Nocardia sp. J1(2011)		1834	0	0	0		1		no
SILVA_59321	Bacteria	Bacillota	Clostridia	Peptostreptococcales-Tissierellales	Family XI	Anaerococcus	unidentified		729	0	0	0		1		no
SILVA_61136	Bacteria	Patescibacteria	Saccharimonadia	Saccharimonadales	Incertae Sedis	Incertae Sedis	uncultured Epsilonproteobacteria bacterium		7458	0	0	0		1		no
SILVA_61310	Bacteria	Pseudomonadota	Alphaproteobacteria	Caulobacterales	Caulobacteraceae	Brevundimonas	Brevundimonas intermedia		6174	0	0	0		1		no
SILVA_62256	Bacteria	Pseudomonadota	Gammaproteobacteria	Burkholderiales	Neisseriaceae	Neisseria	Neisseria oralis		3409	0	0	0		1		no
SILVA_62503	Bacteria	Pseudomonadota	Gammaproteobacteria	Enterobacterales	Enterobacteriaceae	Citrobacter	Raoultella planticola		16571	0	0	0		1		no
SILVA_58210	Bacteria	Actinomycetota	Actinobacteria	Micrococcales	Microbacteriaceae	Microbacterium	Actinomycetales bacterium HTA064		0	1794	0	0		1		no
SILVA_60645	Bacteria	Cyanobacteriota	Sericytochromatia	Incertae Sedis	Incertae Sedis	Incertae Sedis	uncultured bacterium		0	6542	0	0		1		no
SILVA_46057	Bacteria	Planctomycetota	Phycisphaerae	Phycisphaerales	Phycisphaeraceae	SM1A02	uncultured bacterium		0	0	2712	0		1		no
SILVA_58242	Bacteria	Actinomycetota	Actinobacteria	Micrococcales	Micrococcaceae	Kocuria	Kocuria rhizophila		0	0	646	0		1		no
SILVA_61404	Bacteria	Pseudomonadota	Alphaproteobacteria	Hyphomicrobiales	Beijerinckiaceae	Methylorubrum	Methylorubrum aminovorans		0	0	3921	0		1		no
SILVA_61460	Bacteria	Pseudomonadota	Alphaproteobacteria	Hyphomicrobiales	Methylopilaceae	Hansschlegelia	Hansschlegelia beijingensis		0	0	1109	0		1		no
SILVA_61970	Bacteria	Pseudomonadota	Alphaproteobacteria	Sphingomonadales	Sphingomonadaceae	Sphingomonas	proteobacterium ZXY020		0	0	584	0		1		no
SILVA_62223	Bacteria	Pseudomonadota	Gammaproteobacteria	Burkholderiales	Hydrogenophilaceae	Incertae Sedis	uncultured beta proteobacterium		0	0	322	0		1		no
SILVA_62310	Bacteria	Pseudomonadota	Gammaproteobacteria	Burkholderiales	Rhodocyclaceae	Azospira	Azospira sp. AH		0	0	2379	0		1		no
SILVA_63005	Bacteria	Pseudomonadota	Gammaproteobacteria	Pseudomonadales	Moraxellaceae	Acinetobacter	Acinetobacter sp. E2		0	0	1099	0		1		no
SILVA_57914	Bacteria	Acidobacteriota	Vicinamibacteria	Vicinamibacterales	Incertae Sedis	Incertae Sedis	uncultured Acidobacterium sp.		0	0	0	17		1		no
SILVA_59000	Bacteria	Bacillota	Bacilli	Staphylococcales	Staphylococcaceae	Staphylococcus	Staphylococcus aureus		0	0	0	311		1		no
SILVA_61322	Bacteria	Pseudomonadota	Alphaproteobacteria	Caulobacterales	Hyphomonadaceae	Hirschia	Hirschia baltica		0	0	0	722		1		no
SILVA_61569	Bacteria	Pseudomonadota	Alphaproteobacteria	Incertae Sedis	Incertae Sedis	Incertae Sedis	alpha proteobacterium endosymbiont 2 of Inanidrilus makropetalos		0	0	0	356		1		no
SILVA_62167	Bacteria	Pseudomonadota	Gammaproteobacteria	Burkholderiales	Comamonadaceae	Curvibacter	Curvibacter lanceolatus		0	0	0	417		1		no
SILVA_62172	Bacteria	Pseudomonadota	Gammaproteobacteria	Burkholderiales	Comamonadaceae	Hydrogenophaga	uncultured bacterium		0	0	0	1050		1		no
SILVA_62175	Bacteria	Pseudomonadota	Gammaproteobacteria	Burkholderiales	Comamonadaceae	Incertae Sedis	Curvibacter sp. JJ010		0	0	0	18		1		no
SILVA_62791	Bacteria	Pseudomonadota	Gammaproteobacteria	Lysobacterales	Lysobacteraceae	Lysobacter	Lysobacter soli		0	0	0	24		1		no
SILVA_63010	Bacteria	Pseudomonadota	Gammaproteobacteria	Pseudomonadales	Moraxellaceae	Enhydrobacter	Moraxella osloensis		0	0	0	310		1		no
SILVA_mapped filtered	NA	NA	NA	NA	NA	NA	NA		22	25	35	111		4
SILVA_mapped unclassified	NA	NA	NA	NA	NA	NA	NA		77	42	53	110		4
SILVA_unmapped	NA	NA	NA	NA	NA	NA	NA		0	0	0	0		0

### Sheet: abundance
OTU_ID	kingdom	phylum	class	order	family	genus	species		hyd. sample A	hyd. sample B	hyd. sample C	hyd. sample D		hyd. sample A (%)	hyd. sample B (%)	hyd. sample C (%)	hyd. sample D (%)		# of positive replicates		significant increase in soil with hydrolysate?	note
SILVA_44170	Bacteria	Bacteroidota	Bacteroidia	Flavobacteriales	Crocinitomicaceae	Fluviicola	bacterium SH1-3		4399	7301	3974	485		1.88198	3.32968	1.35083	0.147641		4		no
SILVA_60300	Bacteria	Cyanobacteriota	Cyanobacteriia	Chloroplast	Incertae Sedis	Incertae Sedis	Tupiella akineta		122396	144516	252169	314740		52.3635	65.9078	85.7167	95.8116		4		no
SILVA_62205	Bacteria	Pseudomonadota	Gammaproteobacteria	Burkholderiales	Comamonadaceae	Variovorax	Variovorax paradoxus		11284	3476	1108	17		4.82752	1.58526	0.376629	0.00517505		4		no
SILVA_58335	Bacteria	Actinomycetota	Actinobacteria	Mycobacteriales	Nocardiaceae	Rhodococcus	Rhodococcus erythropolis		18224	9222	0	422		7.7966	4.20577	0	0.128463		3		yes	increase in hydrolyseta amended soil: from day 1 to day 30, significant: day 1 only
SILVA_58371	Bacteria	Actinomycetota	Actinobacteria	Propionibacteriales	Propionibacteriaceae	Cutibacterium	Cutibacterium granulosum		7323	0	2312	56		3.13293	0	0.785889	0.0170472		3		no
SILVA_62158	Bacteria	Pseudomonadota	Gammaproteobacteria	Burkholderiales	Comamonadaceae	Aquabacterium	Aquabacterium sp.		928	5288	0	975		0.397017	2.41164	0	0.296805		3		no
SILVA_62168	Bacteria	Pseudomonadota	Gammaproteobacteria	Burkholderiales	Comamonadaceae	Delftia	Burkholderiales bacterium A7		5453	0	5205	874		2.3329	0	1.76927	0.266059		3		no
SILVA_61474	Bacteria	Pseudomonadota	Alphaproteobacteria	Hyphomicrobiales	Rhizobiaceae	Agrobacterium	Rhizobium sp. MN7		0	18179	1290	585		0	8.29069	0.438494	0.178083		3		no
SILVA_62197	Bacteria	Pseudomonadota	Gammaproteobacteria	Burkholderiales	Comamonadaceae	Roseateles	Roseateles depolymerans		0	17878	3191	1247		0	8.15342	1.08468	0.379605		3		no
SILVA_62792	Bacteria	Pseudomonadota	Gammaproteobacteria	Lysobacterales	Lysobacteraceae	Pseudoxanthomonas	Pseudoxanthomonas wuyuanensis		0	3684	2842	2263		0	1.68012	0.966046	0.688891		3		yes	significant increase in hydrolyseta amended soil: day 14 and day 30 only
SILVA_61518	Bacteria	Pseudomonadota	Alphaproteobacteria	Hyphomicrobiales	Rhizobiaceae	Shinella	Gram-negative bacterium DM 1		5948	0	0	164		2.54468	0	0	0.049924		2		no
SILVA_61547	Bacteria	Pseudomonadota	Alphaproteobacteria	Hyphomicrobiales	Xanthobacteraceae	Afipia	Afipia broomeae		3891	0	0	747		1.66465	0	0	0.227398		2		no
SILVA_61968	Bacteria	Pseudomonadota	Alphaproteobacteria	Sphingomonadales	Sphingomonadaceae	Sphingobium	Sphingomonas sp. MN35		6193	0	1467	0		2.64949	0	0.498659	0		2		no
SILVA_62507	Bacteria	Pseudomonadota	Gammaproteobacteria	Enterobacterales	Enterobacteriaceae	Escherichia-Shigella	Escherichia coli str. K-12 substr. MC4100		5131	0	1090	0		2.19515	0	0.37051	0		2		no
SILVA_63054	Bacteria	Pseudomonadota	Gammaproteobacteria	Pseudomonadales	Pseudomonadaceae	Pseudomonas	Pseudomonas syringae pv. maculicola		344	0	136	0		0.14717	0	0.0462288	0		2		yes	significant increase in hydrolyseta amended soil: from day 1 to day 30
SILVA_62165	Bacteria	Pseudomonadota	Gammaproteobacteria	Burkholderiales	Comamonadaceae	Comamonas	Comamonas sp. CB22		0	13	0	45		0	0.00592876	0	0.0136987		2		no
SILVA_62187	Bacteria	Pseudomonadota	Gammaproteobacteria	Burkholderiales	Comamonadaceae	Piscinibacter	Methylibium sp. B17		0	1310	0	888		0	0.597437	0	0.27032		2		no
SILVA_61902	Bacteria	Pseudomonadota	Alphaproteobacteria	Rickettsiales	Mitochondria	Incertae Sedis	Maytenus hookeri		0	0	13	50		0	0	0.00441893	0.0152207		2		no
SILVA_62207	Bacteria	Pseudomonadota	Gammaproteobacteria	Burkholderiales	Comamonadaceae	Xenophilus	Xenophilus sp.		0	0	3621	777		0	0	1.23084	0.23653		2		no
SILVA_62337	Bacteria	Pseudomonadota	Gammaproteobacteria	Burkholderiales	Rhodocyclaceae	Zoogloea	Zoogloea resiniphila		0	0	2911	718		0	0	0.9895	0.21857		2		no
SILVA_43220	Bacteria	Acidobacteriota	Blastocatellia	Blastocatellales	Blastocatellaceae	Blastocatella	Blastocatella fastidiosa		4928	0	0	0		2.1083	0	0	0		1		no
SILVA_57976	Bacteria	Actinomycetota	Actinobacteria	Actinomycetales	Actinomycetaceae	Schaalia	unidentified		1027	0	0	0		0.439371	0	0	0		1		no
SILVA_58362	Bacteria	Actinomycetota	Actinobacteria	Propionibacteriales	Nocardioidaceae	Nocardioides	Nocardia sp. J1(2011)		1834	0	0	0		0.784622	0	0	0		1		no
SILVA_59321	Bacteria	Bacillota	Clostridia	Peptostreptococcales-Tissierellales	Family XI	Anaerococcus	unidentified		729	0	0	0		0.311881	0	0	0		1		no
SILVA_61136	Bacteria	Patescibacteria	Saccharimonadia	Saccharimonadales	Incertae Sedis	Incertae Sedis	uncultured Epsilonproteobacteria bacterium		7458	0	0	0		3.19068	0	0	0		1		no
SILVA_61310	Bacteria	Pseudomonadota	Alphaproteobacteria	Caulobacterales	Caulobacteraceae	Brevundimonas	Brevundimonas intermedia		6174	0	0	0		2.64136	0	0	0		1		no
SILVA_62256	Bacteria	Pseudomonadota	Gammaproteobacteria	Burkholderiales	Neisseriaceae	Neisseria	Neisseria oralis		3409	0	0	0		1.45844	0	0	0		1		no
SILVA_62503	Bacteria	Pseudomonadota	Gammaproteobacteria	Enterobacterales	Enterobacteriaceae	Citrobacter	Raoultella planticola		16571	0	0	0		7.08941	0	0	0		1		no
SILVA_58210	Bacteria	Actinomycetota	Actinobacteria	Micrococcales	Microbacteriaceae	Microbacterium	Actinomycetales bacterium HTA064		0	1794	0	0		0	0.818169	0	0		1		no
SILVA_60645	Bacteria	Cyanobacteriota	Sericytochromatia	Incertae Sedis	Incertae Sedis	Incertae Sedis	uncultured bacterium		0	6542	0	0		0	2.98354	0	0		1		no
SILVA_46057	Bacteria	Planctomycetota	Phycisphaerae	Phycisphaerales	Phycisphaeraceae	SM1A02	uncultured bacterium		0	0	2712	0		0	0	0.921856	0		1		no
SILVA_58242	Bacteria	Actinomycetota	Actinobacteria	Micrococcales	Micrococcaceae	Kocuria	Kocuria rhizophila		0	0	646	0		0	0	0.219587	0		1		no
SILVA_61404	Bacteria	Pseudomonadota	Alphaproteobacteria	Hyphomicrobiales	Beijerinckiaceae	Methylorubrum	Methylorubrum aminovorans		0	0	3921	0		0	0	1.33282	0		1		no
SILVA_61460	Bacteria	Pseudomonadota	Alphaproteobacteria	Hyphomicrobiales	Methylopilaceae	Hansschlegelia	Hansschlegelia beijingensis		0	0	1109	0		0	0	0.376969	0		1		no
SILVA_61970	Bacteria	Pseudomonadota	Alphaproteobacteria	Sphingomonadales	Sphingomonadaceae	Sphingomonas	proteobacterium ZXY020		0	0	584	0		0	0	0.198512	0		1		no
SILVA_62223	Bacteria	Pseudomonadota	Gammaproteobacteria	Burkholderiales	Hydrogenophilaceae	Incertae Sedis	uncultured beta proteobacterium		0	0	322	0		0	0	0.109453	0		1		no
SILVA_62310	Bacteria	Pseudomonadota	Gammaproteobacteria	Burkholderiales	Rhodocyclaceae	Azospira	Azospira sp. AH		0	0	2379	0		0	0	0.808664	0		1		no
SILVA_63005	Bacteria	Pseudomonadota	Gammaproteobacteria	Pseudomonadales	Moraxellaceae	Acinetobacter	Acinetobacter sp. E2		0	0	1099	0		0	0	0.373569	0		1		no
SILVA_57914	Bacteria	Acidobacteriota	Vicinamibacteria	Vicinamibacterales	Incertae Sedis	Incertae Sedis	uncultured Acidobacterium sp.		0	0	0	17		0	0	0	0.00517505		1		no
SILVA_59000	Bacteria	Bacillota	Bacilli	Staphylococcales	Staphylococcaceae	Staphylococcus	Staphylococcus aureus		0	0	0	311		0	0	0	0.094673		1		no
SILVA_61322	Bacteria	Pseudomonadota	Alphaproteobacteria	Caulobacterales	Hyphomonadaceae	Hirschia	Hirschia baltica		0	0	0	722		0	0	0	0.219788		1		no
SILVA_61569	Bacteria	Pseudomonadota	Alphaproteobacteria	Incertae Sedis	Incertae Sedis	Incertae Sedis	alpha proteobacterium endosymbiont 2 of Inanidrilus makropetalos		0	0	0	356		0	0	0	0.108372		1		no
SILVA_62167	Bacteria	Pseudomonadota	Gammaproteobacteria	Burkholderiales	Comamonadaceae	Curvibacter	Curvibacter lanceolatus		0	0	0	417		0	0	0	0.126941		1		no
SILVA_62172	Bacteria	Pseudomonadota	Gammaproteobacteria	Burkholderiales	Comamonadaceae	Hydrogenophaga	uncultured bacterium		0	0	0	1050		0	0	0	0.319636		1		no
SILVA_62175	Bacteria	Pseudomonadota	Gammaproteobacteria	Burkholderiales	Comamonadaceae	Incertae Sedis	Curvibacter sp. JJ010		0	0	0	18		0	0	0	0.00547947		1		no
SILVA_62791	Bacteria	Pseudomonadota	Gammaproteobacteria	Lysobacterales	Lysobacteraceae	Lysobacter	Lysobacter soli		0	0	0	24		0	0	0	0.00730596		1		no
SILVA_63010	Bacteria	Pseudomonadota	Gammaproteobacteria	Pseudomonadales	Moraxellaceae	Enhydrobacter	Moraxella osloensis		0	0	0	310		0	0	0	0.0943686		1		no
SILVA_mapped filtered	NA	NA	NA	NA	NA	NA	NA		22	25	35	111							4
SILVA_mapped unclassified	NA	NA	NA	NA	NA	NA	NA		77	42	53	110							4
SILVA_unmapped	NA	NA	NA	NA	NA	NA	NA		0	0	0	0							0
