## Supplementary material for "Organic-acid-derived feather hydrolysate drives soil microbiome succession toward copiotrophic and putatively plant-beneficial taxa": Table_S8_read_depths

### Sheet: Table_S8_read_depths
amplicon:	set 1	set 2	set 3	set 4	set ITS			hydrolysate sample:	whole 16S set
L1_V_0d1_filtered	16264	55860	17860	55153	2875397			hydrolysate sample A	233743
L1_V_0d2_filtered	12708	104517	18669	63594	2427764			hydrolysate sample B	219270
L1_V_0d3_filtered	15983	107337	2458	58280	3100055			hydrolysate sample C	294189
L1_V_14d1_filtered	14924	102001	27585	100261	2862252			hydrolysate sample D	328499
L1_V_14d2_filtered	17070	73027	32046	58426	3573776
L1_V_14d3_filtered	9588	69747	15656	74705	3260156
L1_V_1d1_filtered	4007	30034	2296	26786	1108511
L1_V_1d2_filtered	15662	92618	16320	72038	3043293
L1_V_1d3_filtered	10136	99601	17511	46634	4744535
L1_V_30d1_filtered	11687	87469	11431	104458	3325742
L1_V_30d2_filtered	11514	66546	11122	71010	3511784
L1_V_30d3_filtered	11377	42986	8950	52193	4285098
L1_V_4d1_filtered	20390	71474	30779	68473	2694095
L1_V_4d2_filtered	10790	92502	8002	42207	4674515
L1_V_4d3_filtered	4184	43958	11235	29170	880897
L1_VH_0d1_filtered	14515	108265	17782	60155	2937049
L1_VH_0d2_filtered	9082	68995	9005	88854	2264440
L1_VH_0d3_filtered	15131	35364	21775	48875	3565205
L1_VH_14d1_filtered	15046	88794	27641	64603	4226546
L1_VH_14d2_filtered	12422	79233	21142	67448	3913979
L1_VH_14d3_filtered	17096	101278	20232	81024	3195362
L1_VH_1d1_filtered	10587	29651	24806	35746	5352790
L1_VH_1d2_filtered	9942	38851	17671	72318	4435152
L1_VH_1d3_filtered	10009	64533	20512	69116	3967464
L1_VH_30d1_filtered	14387	68869	23626	78182	3226132
L1_VH_30d2_filtered	17439	80913	16085	61243	3012255
L1_VH_30d3_filtered	13657	65711	15210	58271	5137980
L1_VH_4d1_filtered	15288	61245	13181	52471	2199554
L1_VH_4d2_filtered	10405	67013	21300	62319	2677521
L1_VH_4d3_filtered	10276	75202	20101	40051	3903641
L1_VJ_0d1_filtered	10995	61119	14513	54177	1937785
L1_VJ_0d2_filtered	8507	52500	19724	62409	2432304
L1_VJ_0d3_filtered	9962	94090	15587	56553	4360244
L1_VJ_14d1_filtered	12733	54155	20922	28687	4203937
L1_VJ_14d2_filtered	13495	84035	14296	42525	4505527
L1_VJ_14d3_filtered	13131	54661	19467	50124	3756067
L1_VJ_1d1_filtered	7878	80436	11437	58505	2692618
L1_VJ_1d2_filtered	10402	37103	15436	54123	3034126
L1_VJ_1d3_filtered	16507	113621	15811	74067	2723353
L1_VJ_30d1_filtered	9434	58959	11387	76190	3437555
L1_VJ_30d2_filtered	13101	62872	5818	55045	4293590
L1_VJ_30d3_filtered	8977	34175	10309	43312	3403597
L1_VJ_4d1_filtered	11027	79733	16882	56609	4264863
L1_VJ_4d2_filtered	9741	34360	18181	42854	1636779
L1_VJ_4d3_filtered	11643	41751	23306	49959	2997604
L2_V_0d1_filtered	19944	31965	27908	39709	4737622
L2_V_0d2_filtered	11520	64350	16176	44770	3565599
L2_V_0d3_filtered	13199	60954	20070	37236	4436497
L2_V_14d1_filtered	13179	100745	39436	70225	2402976
L2_V_14d2_filtered	9180	45378	15742	72808	4929078
L2_V_14d3_filtered	14340	81462	18131	92055	4988545
L2_V_1d1_filtered	21732	98685	34549	89579	3531348
L2_V_1d2_filtered	20683	77198	39888	129819	2915833
L2_V_1d3_filtered	16442	77619	19501	81369	2213589
L2_V_30d1_filtered	9185	54048	26080	57184	4172557
L2_V_30d2_filtered	8465	68885	15794	53713	2568708
L2_V_30d3_filtered	9510	61248	19685	52870	3064664
L2_V_4d1_filtered	17740	104069	29354	80160	3392825
L2_V_4d2_filtered	16445	87818	31451	66411	2439531
L2_V_4d3_filtered	13364	59768	29068	50580	2324900
L2_VH_0d1_filtered	8106	60982	15333	49319	3654231
L2_VH_0d2_filtered	9705	71827	16936	51582	2397557
L2_VH_0d3_filtered	15028	75350	22411	45903	2233584
L2_VH_14d1_filtered	17479	66410	35115	55786	3632771
L2_VH_14d2_filtered	10733	61504	31136	49152	3354784
L2_VH_14d3_filtered	21434	80707	51642	73284	5947328
L2_VH_1d1_filtered	11672	56355	20828	52334	3869905
L2_VH_1d2_filtered	12720	52338	20095	67682	3745996
L2_VH_1d3_filtered	6219	37395	12192	53920	6709527
L2_VH_30d1_filtered	11593	38859	29062	39628	4353727
L2_VH_30d2_filtered	13198	61754	22649	42515	5707694
L2_VH_30d3_filtered	11222	72692	16230	58573	4476455
L2_VH_4d1_filtered	6535	239600	8087	39497	2117993
L2_VH_4d2_filtered	13660	74041	9964	68597	4879518
L2_VH_4d3_filtered	16386	81058	34481	81521	2618697
L2_VJ_0d1_filtered	12816	95882	26782	55372	3289685
L2_VJ_0d2_filtered	11119	67295	28126	57929	3418601
L2_VJ_0d3_filtered	11942	58578	20026	56147	2299451
L2_VJ_14d1_filtered	15145	76194	19080	34358	4379343
L2_VJ_14d2_filtered	10652	46290	13422	26171	5692565
L2_VJ_14d3_filtered	17396	60813	6734	44577	3699715
L2_VJ_1d1_filtered	5856	63075	33584	23597	2622633
L2_VJ_1d2_filtered	13049	82501	15895	43462	2565697
L2_VJ_1d3_filtered	15401	91830	27911	48611	2354507
L2_VJ_30d1_filtered	8651	50837	4424	64545	3659560
L2_VJ_30d2_filtered	9565	53130	12922	66056	2888997
L2_VJ_30d3_filtered	10077	47310	12802	68930	3603818
L2_VJ_4d1_filtered	20392	152633	17914	73716	10635433
L2_VJ_4d2_filtered	17329	77390	15380	43991	5852642
L2_VJ_4d3_filtered	15162	102626	21750	37184	3687483
SUM	1129107	6345986	1739061	5224446	318409575
AVERAGE	12686.6	71303.2	19540	58701.6	3.57764e+06
