## Supplementary material for "Organic-acid-derived feather hydrolysate drives soil microbiome succession toward copiotrophic and putatively plant-beneficial taxa": Table_S9_BC_distances

### Sheet: Prokaryota_pairwise
group1	group2	Bray Curtis pairwise centroid distance
0d_Control	0d_Hydrolysate	0.0182167
0d_Control	0d_Malic acid	0.018006
0d_Control	14d_Control	0.0468642
0d_Control	14d_Hydrolysate	0.202153
0d_Control	14d_Malic acid	0.0600006
0d_Control	1d_Control	0.0347612
0d_Control	1d_Hydrolysate	0.134626
0d_Control	1d_Malic acid	0.0449196
0d_Control	30d_Control	0.0795749
0d_Control	30d_Hydrolysate	0.200027
0d_Control	30d_Malic acid	0.085075
0d_Control	4d_Control	0.0588506
0d_Control	4d_Hydrolysate	0.240611
0d_Control	4d_Malic acid	0.0771169
0d_Hydrolysate	0d_Malic acid	0.00306399
0d_Hydrolysate	14d_Control	0.0650368
0d_Hydrolysate	14d_Hydrolysate	0.214902
0d_Hydrolysate	14d_Malic acid	0.0780037
0d_Hydrolysate	1d_Control	0.0502142
0d_Hydrolysate	1d_Hydrolysate	0.129556
0d_Hydrolysate	1d_Malic acid	0.0608
0d_Hydrolysate	30d_Control	0.0972473
0d_Hydrolysate	30d_Hydrolysate	0.213826
0d_Hydrolysate	30d_Malic acid	0.10299
0d_Hydrolysate	4d_Control	0.0763447
0d_Hydrolysate	4d_Hydrolysate	0.249397
0d_Hydrolysate	4d_Malic acid	0.0946017
0d_Malic acid	14d_Control	0.0644614
0d_Malic acid	14d_Hydrolysate	0.212476
0d_Malic acid	14d_Malic acid	0.0771912
0d_Malic acid	1d_Control	0.0485343
0d_Malic acid	1d_Hydrolysate	0.126702
0d_Malic acid	1d_Malic acid	0.0591604
0d_Malic acid	30d_Control	0.0975039
0d_Malic acid	30d_Hydrolysate	0.211563
0d_Malic acid	30d_Malic acid	0.103074
0d_Malic acid	4d_Control	0.0752039
0d_Malic acid	4d_Hydrolysate	0.246557
0d_Malic acid	4d_Malic acid	0.0934252
14d_Control	14d_Hydrolysate	0.170698
14d_Control	14d_Malic acid	0.01403
14d_Control	1d_Control	0.026831
14d_Control	1d_Hydrolysate	0.153732
14d_Control	1d_Malic acid	0.0237576
14d_Control	30d_Control	0.0391299
14d_Control	30d_Hydrolysate	0.165468
14d_Control	30d_Malic acid	0.0421506
14d_Control	4d_Control	0.0174074
14d_Control	4d_Hydrolysate	0.219673
14d_Control	4d_Malic acid	0.0333463
14d_Hydrolysate	14d_Malic acid	0.158709
14d_Hydrolysate	1d_Control	0.167819
14d_Hydrolysate	1d_Hydrolysate	0.184045
14d_Hydrolysate	1d_Malic acid	0.158661
14d_Hydrolysate	30d_Control	0.180472
14d_Hydrolysate	30d_Hydrolysate	0.0175676
14d_Hydrolysate	30d_Malic acid	0.174178
14d_Hydrolysate	4d_Control	0.153291
14d_Hydrolysate	4d_Hydrolysate	0.0713022
14d_Hydrolysate	4d_Malic acid	0.140085
14d_Malic acid	1d_Control	0.0341563
14d_Malic acid	1d_Hydrolysate	0.156527
14d_Malic acid	1d_Malic acid	0.0267574
14d_Malic acid	30d_Control	0.0363189
14d_Malic acid	30d_Hydrolysate	0.152793
14d_Malic acid	30d_Malic acid	0.0366163
14d_Malic acid	4d_Control	0.00886157
14d_Malic acid	4d_Hydrolysate	0.210064
14d_Malic acid	4d_Malic acid	0.0196136
1d_Control	1d_Hydrolysate	0.127438
1d_Control	1d_Malic acid	0.0106432
1d_Control	30d_Control	0.065946
1d_Control	30d_Hydrolysate	0.165333
1d_Control	30d_Malic acid	0.0685629
1d_Control	4d_Control	0.0290621
1d_Control	4d_Hydrolysate	0.209287
1d_Control	4d_Malic acid	0.0464102
1d_Hydrolysate	1d_Malic acid	0.130675
1d_Hydrolysate	30d_Control	0.19207
1d_Hydrolysate	30d_Hydrolysate	0.193688
1d_Hydrolysate	30d_Malic acid	0.193142
1d_Hydrolysate	4d_Control	0.148254
1d_Hydrolysate	4d_Hydrolysate	0.178126
1d_Hydrolysate	4d_Malic acid	0.157262
1d_Malic acid	30d_Control	0.0614006
1d_Malic acid	30d_Hydrolysate	0.155646
1d_Malic acid	30d_Malic acid	0.0629002
1d_Malic acid	4d_Control	0.0200368
1d_Malic acid	4d_Hydrolysate	0.202249
1d_Malic acid	4d_Malic acid	0.0363624
30d_Control	30d_Hydrolysate	0.171659
30d_Control	30d_Malic acid	0.00800777
30d_Control	4d_Control	0.0451236
30d_Control	4d_Hydrolysate	0.238032
30d_Control	4d_Malic acid	0.0454191
30d_Hydrolysate	30d_Malic acid	0.164958
30d_Hydrolysate	4d_Control	0.148169
30d_Hydrolysate	4d_Hydrolysate	0.0883852
30d_Hydrolysate	4d_Malic acid	0.133595
30d_Malic acid	4d_Control	0.0450524
30d_Malic acid	4d_Hydrolysate	0.232862
30d_Malic acid	4d_Malic acid	0.0421384
4d_Control	4d_Hydrolysate	0.202912
4d_Control	4d_Malic acid	0.0182725
4d_Hydrolysate	4d_Malic acid	0.193848

### Sheet: Eukaryota_pairwise
group1	group2	Bray Curtis pairwise centroid distance
0d_Control	0d_Hydrolysate	0.0221246
0d_Control	0d_Malic acid	0.0297605
0d_Control	14d_Control	0.0299297
0d_Control	14d_Hydrolysate	0.140599
0d_Control	14d_Malic acid	0.0386751
0d_Control	1d_Control	0.0198664
0d_Control	1d_Hydrolysate	0.21882
0d_Control	1d_Malic acid	0.0244303
0d_Control	30d_Control	0.0265202
0d_Control	30d_Hydrolysate	0.154741
0d_Control	30d_Malic acid	0.0364462
0d_Control	4d_Control	0.0227476
0d_Control	4d_Hydrolysate	0.16479
0d_Control	4d_Malic acid	0.0166598
0d_Hydrolysate	0d_Malic acid	0.00834932
0d_Hydrolysate	14d_Control	0.00841495
0d_Hydrolysate	14d_Hydrolysate	0.154726
0d_Hydrolysate	14d_Malic acid	0.0229746
0d_Hydrolysate	1d_Control	0.0023033
0d_Hydrolysate	1d_Hydrolysate	0.236166
0d_Hydrolysate	1d_Malic acid	0.00846568
0d_Hydrolysate	30d_Control	0.0211867
0d_Hydrolysate	30d_Hydrolysate	0.16943
0d_Hydrolysate	30d_Malic acid	0.0319178
0d_Hydrolysate	4d_Control	0.00854077
0d_Hydrolysate	4d_Hydrolysate	0.178724
0d_Hydrolysate	4d_Malic acid	0.0223043
0d_Malic acid	14d_Control	0.00032788
0d_Malic acid	14d_Hydrolysate	0.157094
0d_Malic acid	14d_Malic acid	0.0167195
0d_Malic acid	1d_Control	0.0102492
0d_Malic acid	1d_Hydrolysate	0.239868
0d_Malic acid	1d_Malic acid	0.0139769
0d_Malic acid	30d_Control	0.0208964
0d_Malic acid	30d_Hydrolysate	0.171995
0d_Malic acid	30d_Malic acid	0.0300167
0d_Malic acid	4d_Control	0.00955901
0d_Malic acid	4d_Hydrolysate	0.180916
0d_Malic acid	4d_Malic acid	0.026126
14d_Control	14d_Hydrolysate	0.157419
14d_Control	14d_Malic acid	0.0169312
14d_Control	1d_Control	0.010358
14d_Control	1d_Hydrolysate	0.240182
14d_Control	1d_Malic acid	0.0138489
14d_Control	30d_Control	0.0212242
14d_Control	30d_Hydrolysate	0.172319
14d_Control	30d_Malic acid	0.0303321
14d_Control	4d_Control	0.00986151
14d_Control	4d_Hydrolysate	0.181242
14d_Control	4d_Malic acid	0.0264229
14d_Hydrolysate	14d_Malic acid	0.148834
14d_Hydrolysate	1d_Control	0.152876
14d_Hydrolysate	1d_Hydrolysate	0.0885271
14d_Hydrolysate	1d_Malic acid	0.161529
14d_Hydrolysate	30d_Control	0.13646
14d_Hydrolysate	30d_Hydrolysate	0.0153432
14d_Hydrolysate	30d_Malic acid	0.130104
14d_Hydrolysate	4d_Control	0.147908
14d_Hydrolysate	4d_Hydrolysate	0.0241967
14d_Hydrolysate	4d_Malic acid	0.132458
14d_Malic acid	1d_Control	0.0237621
14d_Malic acid	1d_Hydrolysate	0.233838
14d_Malic acid	1d_Malic acid	0.0303929
14d_Malic acid	30d_Control	0.0161262
14d_Malic acid	30d_Hydrolysate	0.164006
14d_Malic acid	30d_Malic acid	0.0187355
14d_Malic acid	4d_Control	0.0167021
14d_Malic acid	4d_Hydrolysate	0.172193
14d_Malic acid	4d_Malic acid	0.0272646
1d_Control	1d_Hydrolysate	0.234097
1d_Control	1d_Malic acid	0.00937376
1d_Control	30d_Control	0.0203103
1d_Control	30d_Hydrolysate	0.167544
1d_Control	30d_Malic acid	0.0312798
1d_Control	4d_Control	0.008146
1d_Control	4d_Hydrolysate	0.176899
1d_Control	4d_Malic acid	0.020418
1d_Hydrolysate	1d_Malic acid	0.241927
1d_Hydrolysate	30d_Control	0.220057
1d_Hydrolysate	30d_Hydrolysate	0.0735527
1d_Hydrolysate	30d_Malic acid	0.215227
1d_Hydrolysate	4d_Control	0.23037
1d_Hydrolysate	4d_Hydrolysate	0.0706364
1d_Hydrolysate	4d_Malic acid	0.214065
1d_Malic acid	30d_Control	0.0295769
1d_Malic acid	30d_Hydrolysate	0.17609
1d_Malic acid	30d_Malic acid	0.04038
1d_Malic acid	4d_Control	0.0170052
1d_Malic acid	4d_Hydrolysate	0.185607
1d_Malic acid	4d_Malic acid	0.0292633
30d_Control	30d_Hydrolysate	0.151441
30d_Control	30d_Malic acid	0.0112172
30d_Control	4d_Control	0.0127738
30d_Control	4d_Hydrolysate	0.160196
30d_Control	4d_Malic acid	0.0118308
30d_Hydrolysate	30d_Malic acid	0.145271
30d_Hydrolysate	4d_Control	0.162749
30d_Hydrolysate	4d_Hydrolysate	0.0122284
30d_Hydrolysate	4d_Malic acid	0.147135
30d_Malic acid	4d_Control	0.0233774
30d_Malic acid	4d_Hydrolysate	0.153497
30d_Malic acid	4d_Malic acid	0.0201016
4d_Control	4d_Hydrolysate	0.171798
4d_Control	4d_Malic acid	0.0165783
4d_Hydrolysate	4d_Malic acid	0.156485

### Sheet: Prokaryota_summary
day	Avg. distance to Hydrolysate (other days)	Avg. distance to Control (other days)	Avg. distance to Malic acid (other days)
0d	0.20192	0.0722108	0.0840988
1d	0.171354	0.15717	0.158408
4d	0.146802	0.226901	0.222933
14d	0.121954	0.175934	0.17135
30d	0.128367	0.169749	0.163399

### Sheet: Eukaryota_summary
day	Avg. distance to Hydrolysate (other days)	Avg. distance to Control (other days)	Avg. distance to Malic acid (other days)
0d	0.184761	0.0101114	0.0214156
1d	0.117221	0.227357	0.22575
4d	0.0714463	0.170782	0.173053
14d	0.0706982	0.144461	0.145296
30d	0.0676386	0.164338	0.164807
