## Supplementary material for "Organic-acid-derived feather hydrolysate drives soil microbiome succession toward copiotrophic and putatively plant-beneficial taxa": Tab_S6_PCR_primers_and_conditions

### Sheet: List1
Aviti
amplicon	primer name	primer sequence	primer reference	Annealing (°C)	Note	Rarefaction limit (reads)
set 1 (prok.)	515F-Y	GTGYCAGCMGCCGCGGTAA	Parada et al., 2016	50	Q5 polymerase, including Enhancer	5000
	926R	CCGYCAATTYMTTTRAGTTT	Quince et al., 2011
set 2 (prok.)	1114F	GCAACGAGCGCAACCC	Lundberg et al., 2012	55	Q5 polymerase, including Enhancer	25000
	1374R	CGGGCGGTGTGTACAA	in-house
set 3 (euk.)	V4F	CCAGCASCYGCGGTAATTCC	Bradley et al.,	57 (10 cycles), then 52	Q5 polymerase, without Enhancer	5000
	V4R	ACTTTCGTTCTTGAT
set 4 (euk.)	FF390W	CGWTAACGAACGAGACCT	Ishii et al., 2015	52	Q5 polymerase, including Enhancer	23000
	1392R	ACGGGCGGTGTGTRC	Lundberg et al., 2012
set ITS	ITS_fwd_1	CTTGGTCATTTAGAGGAAGTAA	Illumina	60	Q5 polymerase, without Enhancer, aith 2mM MgCl2 addition	75000
	ITS_fwd_2	CTCGGTCATTTAGAGGAAGTAA
	ITS_fwd_3	CTTGGTCATTTAGAGGAACTAA
	ITS_fwd_4	CCCGGTCATTTAGAGGAAGTAA
	ITS_fwd_5	CTAGGCTATTTAGAGGAAGTAA
	ITS_fwd_6	CTTAGTTATTTAGAGGAAGTAA
	ITS_fwd_7	CTACGTCATTTAGAGGAAGTAA
	ITS_fwd_8	CTTGGTCATTTAGAGGTCGTAA
	ITS_rev_1	GCTGCGTTCTTCATCGATGC
	ITS_rev_2	GCTGCGTTCTTCATCGATGG
	ITS_rev_3	GCTACGTTCTTCATCGATGC
	ITS_rev_4	GCTGCGTTCTTCATCGATGT
	ITS_rev_5	ACTGTGTTCTTCATCGATGT
	ITS_rev_6	GCTGCGTTCTTCATCGTTGC
	ITS_rev_7	GCGTTCTTCATCGATGC
NanoPore
amplicon	primer name	primer sequence	primer reference	Annealing (°C)	Note
whole 16S	27F	AGRGTTYGATYMTGGCTCAG	Matsuo et al., 2021	55	Q5 polymerase, without Enhancer	-
	1492R	CGGYTACCTTGTTACGACTT
